# DIS3L, cytoplasmic exosome catalytic subunit, is essential for development but not cell viability in mice

**DOI:** 10.1101/2022.12.14.520403

**Authors:** Michał Brouze, Marcin Szpila, Areta Czerwińska, Wiktor Antczak, Seweryn Mroczek, Tomasz M. Kuliński, Anna Hojka-Osińska, Dominik Cysewski, Dorota Adamska, Jakub Gruchota, Ewa Borsuk, Andrzej Dziembowski

## Abstract

Among numerous enzymes involved in RNA decay, processive exoribonucleases are the most prominent group responsible for the degradation of the entire RNA molecules. The role of mammalian cytoplasmic 3’-5’ exonuclease DIS3L at the organismal level remained unknown. Herein we established knock-in and knock-out mouse models to study DIS3L functions in mice. DIS3L is indeed a subunit of the cytoplasmic exosome complex, which disruption leads to severe embryo degeneration and death in mice soon after implantation. These changes could not be prevented by supplementing extraembryonic tissue with functional DIS3L through the construction of chimeric embryos. Preimplantation *Dis3l*^-/-^ embryos were unaffected in their morphology and ability to produce functional embryonic stem cells showing that DIS3L is not essential for cell viability. There were also no major changes in the transcriptome level for both embryonic stem cells and blastocysts, as revealed by RNA sequencing experiments. Notably, however, DIS3L knock-out led to inhibition of the global protein synthesis. These results point to the essential role of DIS3L in mRNA quality control pathways crucial for proper protein synthesis during embryo development.
