## Supplementary material for "DIS3L, cytoplasmic exosome catalytic subunit, is essential for development but not cell viability in mice": Figures Data

### Sheet: Figure 1
	Figure 1C
	Term name	p-value	Sub-group
	cytoplasmic translation	3.238174e-72	BP
	translation	9.186285e-58	BP
	peptide biosynthetic process	4.610864e-57	BP
	cytosolic ribosome	1.639265e-56	CC
	ribosomal subunit	1.462452e-47	CC
	ribosome	7.786149e-43	CC
	ribonucleoprotein complex	4.486612e-37	CC
	cytosolic large ribosomal subunit	1.457887e-32	CC
	structural constituent of ribosome	1.242179e-36	MF
	structural molecule activity	1.441841e-33	MF
	translation factor activity, RNA binding	3.592200e-18	MF
	translation regulator activity, nucleic acid binding	3.974061e-17	MF
	translation regulator activity	1.081349e-16	MF

### Sheet: Figure 2
	Figure 2A					Figure 3C				Figure 2F
	DPC	Genotype	Percentage	n		Genotype	Percentage of all cells	Cell line		DPC	Genotype	Percentage	Viability	n
	E3,5	+/+	0.32	12		-/-	0.117647058823529	PE		E6,5	+/+	0.85	viable	6
	E3,5	+/-	0.39	15		-/-	0.12396694214876	PE		E6,5	+/+	0.15	non-viable	1
	E3,5	-/-	0.29	11		-/-	0.148148148148148	PE		E6,5	+/-	0.91	viable	10
	E6,5	+/+	0.33	7		-/-	0.120689655172414	PE		E6,5	+/-	0.09	non-viable	1
	E6,5	+/-	0.52	11		-/-	0.102040816326531	PE		E6,5	-/-	0.33	viable	1
	E6,5	-/-	0.15	3		-/-	0.0895522388059701	PE		E6,5	-/-	0.67	non-viable	2
	E7,5	+/+	0.3	11		-/-	0.0625	PE		E7,5	+/+	0.91	viable	10
	E7,5	+/-	0.53	19		-/-	0.125	PE		E7,5	+/+	0.09	non-viable	1
	E7,5	-/-	0.17	6		-/-	0.12987012987013	PE		E7,5	+/-	0.84	viable	16
						-/-	0.776470588235294	TE		E7,5	+/-	0.16	non-viable	3
						-/-	0.752066115702479	TE		E7,5	-/-	0	viable	0
	Figure 2B					-/-	0.716049382716049	TE		E7,5	-/-	1	non-viable	6
	Dis3l+/+	Dis3l+/-	Dis3l-/-			-/-	0.672413793103448	TE
	68	46	23			-/-	0.795918367346939	TE
	112	68	85			-/-	0.73134328358209	TE
	94	69	121			-/-	0.75	TE
	109	53	81			-/-	0.818181818181818	TE
	71	67	58			-/-	0.792207792207792	TE
	89	63	98			-/-	0.105882352941176	EPI
	89	124	67			-/-	0.12396694214876	EPI
	63	109	80			-/-	0.135802469135802	EPI
	99	38	88			-/-	0.206896551724138	EPI
	54	100	77			-/-	0.102040816326531	EPI
		55				-/-	0.17910447761194	EPI
		52				-/-	0.1875	EPI
		104				-/-	0.0568181818181818	EPI
		97				-/-	0.0779220779220779	EPI
		64				+/-	0.0434782608695652	PE
		78				+/-	0.132352941176471	PE
		50				+/-	0.0869565217391304	PE
		105				+/-	0.0754716981132075	PE
		51				+/-	0.119402985074627	PE
		69				+/-	0.0793650793650794	PE
		93				+/-	0.112903225806452	PE
		75				+/-	0.119266055045872	PE
		97				+/-	0.13	PE
		47				+/-	0.0181818181818182	PE
		75				+/-	0.105769230769231	PE
		28				+/-	0.134020618556701	PE
		70				+/-	0.0625	PE
		36				+/-	0.102564102564103	PE
		98				+/-	0.04	PE
		64				+/-	0.0571428571428571	PE
		56				+/-	0.0588235294117647	PE
		41				+/-	0.072463768115942	PE
		77				+/-	0.0537634408602151	PE
						+/-	0.0133333333333333	PE
						+/-	0.0206185567010309	PE
						+/-	0.0933333333333333	PE
						+/-	0.0571428571428571	PE
						+/-	0.122448979591837	PE
						+/-	0.0625	PE
						+/-	0.0892857142857143	PE
						+/-	0.142857142857143	PE
						+/-	0.695652173913043	TE
						+/-	0.794117647058823	TE
						+/-	0.797101449275362	TE
						+/-	0.754716981132076	TE
						+/-	0.701492537313433	TE
						+/-	0.746031746031746	TE
						+/-	0.814516129032258	TE
						+/-	0.73394495412844	TE
						+/-	0.78	TE
						+/-	0.890909090909091	TE
						+/-	0.778846153846154	TE
						+/-	0.814432989690722	TE
						+/-	0.78125	TE
						+/-	0.807692307692308	TE
						+/-	0.78	TE
						+/-	0.857142857142857	TE
						+/-	0.803921568627451	TE
						+/-	0.811594202898551	TE
						+/-	0.881720430107527	TE
						+/-	0.786666666666667	TE
						+/-	0.804123711340206	TE
						+/-	0.826666666666667	TE
						+/-	0.785714285714286	TE
						+/-	0.836734693877551	TE
						+/-	0.78125	TE
						+/-	0.857142857142857	TE
						+/-	0.701298701298701	TE
						+/-	0.260869565217391	EPI
						+/-	0.0735294117647059	EPI
						+/-	0.115942028985507	EPI
						+/-	0.169811320754717	EPI
						+/-	0.17910447761194	EPI
						+/-	0.174603174603175	EPI
						+/-	0.0725806451612903	EPI
						+/-	0.146788990825688	EPI
						+/-	0.09	EPI
						+/-	0.0909090909090909	EPI
						+/-	0.115384615384615	EPI
						+/-	0.0515463917525773	EPI
						+/-	0.15625	EPI
						+/-	0.0897435897435897	EPI
						+/-	0.18	EPI
						+/-	0.0857142857142857	EPI
						+/-	0.137254901960784	EPI
						+/-	0.115942028985507	EPI
						+/-	0.0645161290322581	EPI
						+/-	0.2	EPI
						+/-	0.175257731958763	EPI
						+/-	0.08	EPI
						+/-	0.157142857142857	EPI
						+/-	0.0408163265306122	EPI
						+/-	0.15625	EPI
						+/-	0.0535714285714286	EPI
						+/-	0.155844155844156	EPI
						+/+	0.117647058823529	PE
						+/+	0.107142857142857	PE
						+/+	0.0638297872340425	PE
						+/+	0.110091743119266	PE
						+/+	0.112676056338028	PE
						+/+	0.112359550561798	PE
						+/+	0.0674157303370786	PE
						+/+	0.0952380952380952	PE
						+/+	0.101010101010101	PE
						+/+	0.0185185185185185	PE
						+/+	0.794117647058823	TE
						+/+	0.785714285714286	TE
						+/+	0.787234042553192	TE
						+/+	0.825688073394495	TE
						+/+	0.732394366197183	TE
						+/+	0.786516853932584	TE
						+/+	0.764044943820225	TE
						+/+	0.80952380952381	TE
						+/+	0.828282828282828	TE
						+/+	0.833333333333333	TE
						+/+	0.0882352941176471	EPI
						+/+	0.107142857142857	EPI
						+/+	0.148936170212766	EPI
						+/+	0.0642201834862385	EPI
						+/+	0.154929577464789	EPI
						+/+	0.101123595505618	EPI
						+/+	0.168539325842697	EPI
						+/+	0.0952380952380952	EPI
						+/+	0.0707070707070707	EPI
						+/+	0.148148148148148	EPI

### Sheet: Figure 3
	Figure 3B
	category	status	Percentage	n
	implantation rate	non-implanted	0.37	36
	implantation rate	implanted	0.63	62
	development rate	resorped	0.56	35
	development rate	developed to term	0.44	27
	Figure 3C
	Genotype	Percentage
	+/+	0.37
	+/-	0.63
	-/-	0

### Sheet: Figure 4
	Figure 4A					Figure 4D
	Genotype	Percentage				Term name	p-value	Sub-group
	+/+	0.39				developmental process	0.0001915104	BP
	+/-	0.47				cell differentiation	0.0028418063	BP
	-/-	0.14				cellular developmental process	0.0031095372	BP
						anatomical structure development	0.0183220428	BP
	Figure 4B					protein binding	0.0275995403	MF
	Cell line	Day of culture	Gene	Fold change		synaptonemal complex	0.0442983067	CC
	ko_1	0	foxa2	0.754364313375116		synaptonemal structure	0.0442983067	CC
	ko_1	2	foxa2	1.14076371586842
	ko_1	5	foxa2	1.03287571514939		Figure 4E
	ko_1	0	tbxt	0.384218795322004		Cell line	Gene	Fold change
	ko_1	2	tbxt	1.66632136785182		ko_1	Pramel6	0.85
	ko_1	5	tbxt	1.8276629004588		ko_2	Pramel6	0.21
	ko_1	0	pax6	0.672062199796709		ko_3	Pramel6	1.12
	ko_1	2	pax6	2.96219510457312		ko_1	Pramel7	0.94
	ko_1	5	pax6	1.45397251732031		ko_2	Pramel7	0.42
	ko_2	0	foxa2	0.878633452221214		ko_3	Pramel7	0.63
	ko_2	2	foxa2	0.646176415318747		ko_1	Lama3	1.91
	ko_2	5	foxa2	0.177595467391122		ko_2	Lama3	0.39
	ko_2	0	tbxt	1.97246540898672		ko_3	Lama3	0.31
	ko_2	2	tbxt	0.799221149722626
	ko_2	5	tbxt	0.166085726762064
	ko_2	0	pax6	2.16845374060283
	ko_2	2	pax6	2.5432383327716
	ko_2	5	pax6	1.43395524801583
	ko_3	0	foxa2	1.45733579106694
	ko_3	2	foxa2	1.04971668362307
	ko_3	5	foxa2	0.874582670055835
	ko_3	0	tbxt	1.34723357686569
	ko_3	2	tbxt	0.943874312681692
	ko_3	5	tbxt	0.496546247718517
	ko_3	0	pax6	1.20302503608212
	ko_3	2	pax6	1.49139940045038
	ko_3	5	pax6	0.858565436437753

### Sheet: Figure 5
	Figure 5B				Figure 5E					Figure 5G
	Term name	p-value	Sub-group		Dis3l+/+	Dis3l+/-	Dis3l-/-			Dis3l+/+	Dis3l+/-	Dis3l-/-
	apoptotic process	0.007775695	BP		-0.707885813150721	0.00371968533049353	-0.86869316901171			1.56976812448084	2.26777347766601	0.856663060905525
	programmed cell death	0.009284086	BP		1.90888916783127	-0.600369582706576	-0.673697479231724			1.18014921840478	0.359240430232566	1.73421706285902
	cell death	0.016257157	BP		1.15305340837729	0.112287353902622	-0.996843721112756			1.4144886045117	0.995966908374787	-0.803937547394894
	Potter facies	0.020092998	HP		0.456675180131878	0.746539854233199	-0.114069060387054			0.831341644584965	1.62813833225733	-1.14341556855836
	Facial shape deformation	0.028480023	HP		2.4271442295029	-0.92651513821902	0.0779440408385818			0.846789915817471	0.177478654681698	-1.37974752094065
	Pulmonary hypoplasia	0.043267365	HP		-0.788152346066518	0.762810310153789	-0.170367056091664			-1.02329502856521	0.580735645674808	-0.485886379099405
	carbohydrate transport	0.049773390	BP		0.118096605627905	0.230572544568147	-0.519600804528935			0.244337449932571	-0.0995800577472975	-1.32770849103292
					1.37199016782843	-0.465889096970702	-0.419313926778777			-0.354503019828655	1.41408479592107	-0.656493404617781
	Figure 5C				0.173226436093816	-0.529478820172537	-0.727824125771076			-1.49619811742962	1.23849164882596	0.231887556121931
	Fold change	Gene			0.0109856720096587	1.21803379196051	-0.887230440856787			-0.721535920785808	1.69413153133762	-1.54899113040961
	0.977	slc37a2			-0.667575749280244	0.268785890802095	0.0173221381948029			-0.106491595560811	0.0345882375695795	0.342933730165517
	1.69	slc37a2			0.0445622094199019	-0.114095004594455	0.135670560358094			0.388060945789045	0.196378786734646	-1.43744052548955
	1.64	slc37a2			-0.278022679808383	-1.06230199949019	-0.926993504658183			-0.757615935741683	-1.40323884044305	-2.72643079252727
	2.29	slc37a2			0.424210942648727	-0.795362208507142	-0.298730236622858			-0.580338092252583	0.068331330868917	0.508650522991183
	0.512	slc37a2			1.8546361546594	-0.601276584868367	-0.0814754809296236			1.01594203271811	-0.521932446440303	-1.13400769277734
	0.993	slc37a2			-0.211662880390012	-0.545117576700916	0.528479793221566			-1.55678908872495	-1.60937925250473	-0.141908185129256
	1.10	slc37a2			3.60365963831443	-0.591742408748965	-0.0840666111867562			-0.739963961862832	0.0326083094033776	-1.2168948822895
	1.64	tes			-0.771678720697746	-0.619213746052864				2.05641106031647	-0.0596904379447193	-1.08693276201318
	2.27	tes			0.797503892837628	2.87233479896803				-0.333366762223033	-0.183698361900796	0.355605746423741
	1.75	tes				3.31700090413557				0.953305708598883	-1.00849888211676	0.987742292847939
	0.494	tes				-0.841340303544876				0.387046217723699	-0.788697521494825	0.121341090859565
	1.31	tes				-0.214363055413406				0.307805241325466	0.777106083463027	-0.0796551086635903
	0.568	tes				-0.474744471213803				0.703462865515318	-0.724047760498157	0.59370730427735
	0.589	tes				-0.133766348827352				0.671815102705691	-0.2641570771148
	0.202	tes				-0.905944165899229				0.826484917807516	-0.34461678208287
	0.869	tes				0.953486217104786				0.284269493370082	-0.617370583881216
	0.841	tes				-0.327323863669125					-0.968032236646228
						-0.561991188769145					-0.93134016403094
						-0.395979909813324					-0.134781384096364
						0.783286290949636					-0.570476524469312
						0.120126044466167					0.449473097312339
						0.463684332234925					-0.849489172696087
						-0.0220304355731949					-0.036823105958644
						-0.860119577627999					-1.77830662786235
						0.0380660441612441					0.101119082660312
						-0.494706704561201					-0.418169768143716
						-0.33803419367842					0.300647435102689
						-0.687745501954871					-1.90810900212945
						-0.662624821744897					-1.82493924680809
						-0.215865948752025					0.0956260031085222
											-0.732177870089597
											-0.0567357756366893
											-0.254812391613789
											-0.611602792514197
											0.646381420597587
											-0.222819359035143
											0.00526418850071808
											0.628969452306529
											1.76695916733577
											0.0933016130478692
											1.82697348173412
											-1.29146991284719
											-0.133552842846547
											-0.416554131587237
											-0.962618071265607
											0.317830502478501
											-1.52125587506175
											-0.722587160411427
											1.19374927182354
											0.738489759431457
											-1.52676537616294
											0.746641754662315
											-0.646090240578306
											-0.307738944430163
											0.590648190548798
											-0.0526876018655969
											2.22904288429106
											-0.472293309869952
											-0.00434768197517856
											0.179531769221573

### Sheet: Supplementary Figure 1
term_name	adjusted_p_value
structural constituent of ribosome	1.242178892421098e-36
structural molecule activity	1.4418406949812592e-33
translation factor activity, RNA binding	3.592200418559754e-18
translation regulator activity, nucleic acid binding	3.974060731502485e-17
translation regulator activity	1.0813491022189863e-16
RNA binding	1.1814243672572312e-16
rRNA binding	3.8871328212300836e-16
heterocyclic compound binding	1.1938110464094943e-13
organic cyclic compound binding	2.0410872453720385e-13
translation initiation factor activity	1.1620332655023763e-12
nucleic acid binding	1.67499270632648e-12
5S rRNA binding	8.211205923630524e-8
mRNA binding	3.071487878054069e-7
ubiquitin ligase inhibitor activity	0.0000031017037493667664
ubiquitin-protein transferase inhibitor activity	0.000005158718512916802
translation elongation factor activity	0.00009344228197194596
ubiquitin-protein transferase regulator activity	0.00021170035543513127
ribonucleoprotein complex binding	0.00024856708909537766
large ribosomal subunit rRNA binding	0.0005207325830546487
enzyme binding	0.0010376974351982895
translation initiation factor binding	0.0013705791966802975
binding	0.0017457799621279663
ribonucleoside triphosphate phosphatase activity	0.0043197682838987525
GTP binding	0.005134127055107652
guanyl nucleotide binding	0.00779878620696959
guanyl ribonucleotide binding	0.00779878620696959
pyrophosphatase activity	0.009189397808375382
hydrolase activity, acting on acid anhydrides	0.009303616603507838
hydrolase activity, acting on acid anhydrides, in phosphorus-containing anhydrides	0.009303616603507838
ubiquitin protein ligase binding	0.011342292686273821
ubiquitin-like protein ligase binding	0.016230497800397092
protein binding	0.01660255896437972
ribosome binding	0.019874692042898576
structural constituent of cytoskeleton	0.021017440494104995
nucleotide binding	0.03473250854184217
nucleoside phosphate binding	0.03473250854184217
ATP-dependent protein folding chaperone	0.04397617408887905

### Sheet: Supplementary Figure 2
term_name	adjusted_p_value
cytoplasmic translation	3.238173527381203e-72
translation	9.186285420273504e-58
peptide biosynthetic process	4.610864444325678e-57
amide biosynthetic process	8.295872345548683e-56
peptide metabolic process	1.3062655828017375e-52
cellular amide metabolic process	1.4176037782386128e-52
cellular macromolecule biosynthetic process	2.207343584982228e-47
organonitrogen compound biosynthetic process	4.745274225454053e-41
cellular macromolecule metabolic process	1.308637907251284e-33
organonitrogen compound metabolic process	1.411285141889278e-25
cellular nitrogen compound biosynthetic process	3.69910144652937e-25
protein metabolic process	1.550709214145092e-24
macromolecule biosynthetic process	4.595838688958737e-24
biosynthetic process	7.394450783973535e-23
cellular biosynthetic process	2.152817834508034e-22
organic substance biosynthetic process	4.1988983724312847e-22
cytoplasmic translational initiation	2.253328852920695e-19
ribosome biogenesis	2.4511230915846125e-18
ribonucleoprotein complex biogenesis	4.088252705789688e-17
formation of cytoplasmic translation initiation complex	6.485300953675687e-17
cellular nitrogen compound metabolic process	7.537886134804342e-16
gene expression	1.1223871419082044e-15
cellular metabolic process	9.572619513435096e-14
nitrogen compound metabolic process	1.5946528535836362e-13
rRNA processing	6.985190858744103e-13
translational initiation	7.765219711968891e-13
ribosome assembly	1.7442557679397357e-12
primary metabolic process	2.2934709027647184e-12
rRNA metabolic process	5.326266031214811e-12
ribosomal large subunit biogenesis	6.0766691142684274e-12
metabolic process	9.71473629821913e-12
organic substance metabolic process	2.5724312427485665e-11
cellular component biogenesis	2.1129278444206887e-10
macromolecule metabolic process	2.879582680721607e-10
ribonucleoprotein complex assembly	1.952367246592764e-9
regulation of translation	2.075730498461791e-9
ribonucleoprotein complex subunit organization	2.1673947887401716e-9
ncRNA processing	8.260353552332734e-9
viral translation	1.2427553745960258e-8
regulation of cellular amide metabolic process	1.4719616292044287e-8
regulation of cellular macromolecule biosynthetic process	2.7050596419671542e-8
cellular component organization or biogenesis	1.252332058232388e-7
viral translational termination-reinitiation	4.089650712669649e-7
ribosomal small subunit biogenesis	0.0000010476091463998238
protein-containing complex organization	0.0000015525353109551496
ncRNA metabolic process	0.000001607970970642447
protein-containing complex assembly	0.000001956992745238951
non-membrane-bounded organelle assembly	0.000006084584656496898
positive regulation of translation	0.000006489047235667772
post-transcriptional regulation of gene expression	0.000013191971027741114
cellular process	0.000015071974190175374
ribosomal large subunit assembly	0.000018572502092570253
positive regulation of cellular amide metabolic process	0.000026759814528449455
regulation of protein metabolic process	0.00003207279531349169
cellular response to interleukin-4	0.000044408490065212687
negative regulation of ubiquitin protein ligase activity	0.00005758494552402149
response to interleukin-4	0.00007012180156664169
viral gene expression	0.00007598284007613686
translational elongation	0.00008931002555174149
cellular component assembly	0.0001150386308055965
ribosomal small subunit assembly	0.0003085698552869235
negative regulation of ubiquitin-protein transferase activity	0.0006995257188814608
regulation of ubiquitin-protein transferase activity	0.0009687005880524374
regulation of ubiquitin protein ligase activity	0.0013757461909199018
regulation of cytoplasmic translation	0.0016019418057244587
response to inorganic substance	0.0018422898835624732
positive regulation of signal transduction by p53 class mediator	0.001854668919345948
regulation of protein ubiquitination	0.0033162651965511947
regulation of signal transduction by p53 class mediator	0.003613373984713926
cellular catabolic process	0.003909387389537195
positive regulation of gene expression	0.0051738273476821224
IRES-dependent viral translational initiation	0.007238141906724231
regulation of protein modification by small protein conjugation or removal	0.008110109275047706
viral process	0.008563111045266844
formation of translation preinitiation complex	0.009392308995084324
cellular component organization	0.011452769010871047
response to metal ion	0.012206122734275697
catabolic process	0.022034705849373528
positive regulation of cytoplasmic translation	0.022167856883715184
negative regulation of ubiquitin-dependent protein catabolic process	0.023532725149428786
cellular response to cytokine stimulus	0.027332986693614354
organic substance catabolic process	0.03541294415599846
organelle assembly	0.03946915877898537
negative regulation of protein metabolic process	0.04822484725209495

### Sheet: Supplementary Figure 3
term_name	adjusted_p_value
cytosolic ribosome	1.6392646768977655e-56
ribosomal subunit	1.4624522406910604e-47
ribosome	7.786149029040954e-43
ribonucleoprotein complex	4.486612244948079e-37
cytosolic large ribosomal subunit	1.4578873800040762e-32
cytosol	1.5102288952431196e-26
large ribosomal subunit	1.6590075112471376e-26
protein-containing complex	3.4368690470851927e-25
cytoplasm	3.955630544930759e-22
cytosolic small ribosomal subunit	2.0566125850555345e-21
eukaryotic 43S preinitiation complex	3.065593271454625e-20
translation preinitiation complex	6.883949111477999e-20
polysome	1.452694781963937e-18
eukaryotic 48S preinitiation complex	3.5748916889336455e-18
eukaryotic translation initiation factor 3 complex	8.154919244726691e-18
small ribosomal subunit	8.521269989182494e-18
synapse	2.6962802191548875e-16
polysomal ribosome	2.7924926659763546e-16
intracellular non-membrane-bounded organelle	3.2822999266647017e-15
non-membrane-bounded organelle	3.3052051429994787e-15
cell junction	2.814679563075263e-13
eukaryotic translation initiation factor 3 complex, eIF3m	1.6910211431680129e-12
intracellular anatomical structure	5.018999384487084e-10
intracellular organelle	4.0549631611986606e-8
postsynaptic density	1.0941671069712815e-7
organelle	1.304787330099166e-7
asymmetric synapse	1.3315038851680463e-7
neuron to neuron synapse	2.819654789444482e-7
postsynaptic specialization	3.046164006893341e-7
myelin sheath	8.541229506235056e-7
postsynapse	0.000014796246735472393
fibrinogen complex	0.00008782399567210972
cellular anatomical entity	0.0013945852795153363
late endosome lumen	0.001788728031032177
eukaryotic translation initiation factor 3 complex, eIF3e	0.001788728031032177
GAIT complex	0.01069707791021375
intracellular organelle lumen	0.018431755628624803
membrane-enclosed lumen	0.01849036403256669
organelle lumen	0.01849036403256669
cytoplasmic side of rough endoplasmic reticulum membrane	0.026654790564246925
supramolecular complex	0.04278119937324618
rough endoplasmic reticulum	0.04388164479524987
